# Multi-Omics after O-GlcNAc Alteration Identifies Cellular Processes Working Synergistically to Promote Aneuploidy

**DOI:** 10.1101/2024.04.16.589379

**Authors:** Samuel S. Boyd, Dakota R. Robarts, Khue Nguyen, Maite Villar, Ibtihal Alghusen, Manasi Kotulkar, Aspin Denson, Halyna Fedosyuk, Stephen A. Whelan, Norman C.Y. Lee, John Hanover, Wagner B. Dias, Ee Phie Tan, Steven R. McGreal, Antonio Artigues, Russell H. Swerdlow, Jeffrey A. Thompson, Udayan Apte, Chad Slawson

## Abstract

Pharmacologic or genetic manipulation of O-GlcNAcylation, an intracellular, single sugar post-translational modification, are difficult to interpret due to the pleotropic nature of O-GlcNAc and the vast signaling pathways it regulates. To address this issue, we employed either OGT (O-GlcNAc transferase), OGA (O-GlcNAcase) liver knockouts, or pharmacological inhibition of OGA coupled with multi-Omics analysis and bioinformatics. We identified numerous genes, proteins, phospho-proteins, or metabolites that were either inversely or equivalently changed between conditions. Moreover, we identified pathways in OGT knockout samples associated with increased aneuploidy. To test and validate these pathways, we induced liver growth in OGT knockouts by partial hepatectomy. OGT knockout livers showed a robust aneuploidy phenotype with disruptions in mitosis, nutrient sensing, protein metabolism/amino acid metabolism, stress response, and HIPPO signaling demonstrating how OGT is essential in controlling aneuploidy pathways. Moreover, these data show how a multi-Omics platform can discern how OGT can synergistically fine-tune multiple cellular pathways.
