## Extended Table 3 for "Multi-Omics after O-GlcNAc Alteration Identifies Cellular Processes Working Synergistically to Promote Aneuploidy"

### Sheet: Degree Bias
	*𝜶 = 0.1		𝜶 = 0.5		𝜶 = 0.9
	RWR	RWR with Degree Bias Adjustment	RWR	RWR with Degree Bias Adjustment	RWR	RWR with Degree Bias Adjustment
Correlation of Degree with RWR Scores	0.898	0.576	0.726	0.525	0.649	0.518
	RWR			RWR with Degree Bias Adjustment
Entropy of Stationary Distribution	8.637			9.085
* 𝜶 = restart probability parameter
